# Intensive environmental sampling and whole genome sequence-based characterization of *Listeria* in small and medium sized dairy plants reveal opportunities for simplified and size-appropriate environmental monitoring strategies

**DOI:** 10.1101/2024.01.22.576548

**Authors:** Samantha Bolten, Timothy T. Lott, Robert D. Ralyea, Anika Gianforte, Aljosa Trmcic, Renato H. Orsi, Nicole H. Martin, Martin Wiedmann

## Abstract

Small and medium sized dairy processing plants (SMDPs) may face unique challenges with respect to controlling *Listeria* in their processing environments, e.g., due to limited resources. The aim of this study was to implement and evaluate environmental monitoring programs (EMPs) for *Listeria* control in eight SMDPs in a ∼1-year longitudinal study; this included a comparison of pre-operation (i.e., after cleaning and sanitation and prior to production) and mid-operation (i.e., at least 4 h into production) sampling strategies. Among 2,072 environmental sponge samples collected across all plants, 272 (13%) were positive for *Listeria*. *Listeria* prevalence among pre- and mid-operation samples (15 and 17%, respectively), was not significantly different. Whole genome sequencing (WGS) performed on select isolates to characterize *Listeria* persistence patterns revealed repeated isolation of closely related *Listeria* isolates (i.e., ≤20 high quality single nucleotide polymorphism [hqSNP] differences) in 5/8 plants over >6 months, suggesting *Listeria* persistence and/or re-introduction was relatively common among the SMDPs evaluated here. WGS furthermore showed that for 41 sites where samples collected pre- and mid- operation were positive for *Listeria*, *Listeria* isolates obtained were highly related (i.e., ≤10 hqSNP differences), suggesting that pre-operation sampling alone may be sufficient and more effective for detecting sites of *Listeria* persistence. Importantly, our data also showed that only 1/8 plants showed a significant decrease in *Listeria* prevalence over 1 year, indicating continued challenges with *Listeria* control in at least some SMDPs. We conclude that options for simplified *Listeria* EMP programs (e.g., with a focus on pre-operation sampling, which allows for more rapid identification of likely persistence sites) may be valuable for improved *Listeria* control in SMDPs.
