## Supplementary Table 1 for "Intensive environmental sampling and whole genome sequence-based characterization of *Listeria* in small and medium sized dairy plants reveal opportunities for simplified and size-appropriate environmental monitoring strategies"

### Sheet: Sheet1
Isolate ID	Species	Total Length (bp)	N50 (bp)	# Contigs	Average Coverage
FSL B10-0004	Listeria newyorkensis	3494228	153799	54	107.595
FSL B10-0006	Listeria newyorkensis	3448783	145733	60	108.617
FSL B10-0012	Listeria innocua	2889330	438507	24	149.141
FSL B10-0017	Listeria innocua	2972119	472275	21	137.312
FSL B10-0019	Listeria monocytogenes	3111205	212095	36	120.889
FSL B10-0031	Listeria monocytogenes	2865651	368664	18	131.276
FSL B10-0033	Listeria monocytogenes	3019799	267138	21	103.898
FSL B10-0034	Listeria monocytogenes	3111416	348349	34	113.954
FSL B10-0041	Listeria monocytogenes	3070832	276164	19	113.836
FSL B10-0046	Listeria monocytogenes	3071805	541042	14	125.062
FSL B10-0047	Listeria innocua	2960507	267381	33	130.63
FSL B10-0050	Listeria innocua	2958903	360841	23	136.077
FSL B10-0051	Listeria seeligeri	3002729	291397	27	156.187
FSL B10-0052	Listeria monocytogenes	3034194	179109	44	143.674
FSL B10-0056	Listeria innocua	2959104	172262	55	143.205
FSL B10-0057	Listeria seeligeri	3012278	126536	75	133.381
FSL B10-0062	Listeria innocua	2929466	83307	78	105.985
FSL B10-0064	Listeria monocytogenes	3110350	135938	71	124.178
FSL B10-0071	Listeria monocytogenes	3071247	182600	34	129.408
FSL B10-0073	Listeria innocua	2931198	274150	32	122.787
FSL B10-0074	Listeria monocytogenes	3111047	178551	46	158.957
FSL B10-0075	Listeria monocytogenes	3021265	171879	43	147.127
FSL B10-0076	Listeria monocytogenes	3109365	101381	74	138.502
FSL B10-0080	Listeria innocua	2992237	1502119	14	153.837
FSL B10-0095	Listeria monocytogenes	2876732	211865	23	158.966
FSL B10-0096	Listeria seeligeri	2896436	93306	62	127.215
FSL B10-0099	Listeria seeligeri	2895069	101212	52	155.365
FSL B10-0104	Listeria seeligeri	2918090	223687	35	147.614
FSL B10-0106	Listeria innocua	2888677	505634	13	167.786
FSL B10-0108	Listeria innocua	2889264	505634	13	151.996
FSL B10-0113	Listeria innocua	2889123	505634	13	152.934
FSL B10-0115	Listeria innocua	2889230	505634	14	152.285
FSL B10-0121	Listeria innocua	2983132	85940	91	135.95
FSL B10-0124	Listeria monocytogenes	3152538	47212	152	136.781
FSL B10-0126	Listeria innocua	2954804	28344	211	126.796
FSL B10-0128	Listeria monocytogenes	3070222	162406	36	130.763
FSL B10-0132	Listeria seeligeri	3017264	186866	50	174.133
FSL B10-0134	Listeria monocytogenes	3110579	83823	79	140.32
FSL B10-0135	Listeria monocytogenes	3016646	52934	108	122.325
FSL B10-0138	Listeria monocytogenes	3016120	40375	118	111.595
FSL B10-0139	Listeria seeligeri	2999825	50437	118	140.103
FSL B10-0142	Listeria monocytogenes	3061418	39866	167	150.161
FSL B10-0149	Listeria innocua	3040618	53784	134	145.673
FSL B10-0158	Listeria monocytogenes	3110732	178596	50	146.25
FSL B10-0159	Listeria innocua	2984438	118699	69	176.013
FSL B10-0162	Listeria seeligeri	3005167	89396	67	163.406
FSL B10-0163	Listeria monocytogenes	3070963	91940	69	140.125
FSL B10-0164	Listeria monocytogenes	3104927	39734	155	129.456
FSL B10-0165	Listeria monocytogenes	3016682	51880	110	135.749
FSL B10-0170	Listeria monocytogenes	3025339	475211	18	134.675
FSL B10-0174	Listeria seeligeri	2966307	130334	64	127.44
FSL B10-0176	Listeria monocytogenes	3020163	112353	62	98.2986
FSL B10-0178	Listeria monocytogenes	3111144	218968	43	155.417
FSL B10-0179	Listeria seeligeri	3012748	65464	105	104.583
FSL B10-0183	Listeria monocytogenes	3110651	146504	58	99.685
FSL B10-0184	Listeria monocytogenes	3019562	85594	81	108.127
FSL B10-0188	Listeria monocytogenes	3070745	71929	79	106.789
FSL B10-0192	Listeria monocytogenes	3021520	70772	79	122.319
FSL B10-0193	Listeria innocua	2899611	148479	58	127.983
FSL B10-0196	Listeria monocytogenes	3020139	204281	30	110.142
FSL B10-0198	Listeria monocytogenes	3071967	541047	13	142.729
FSL B10-0206	Listeria innocua	2889164	519296	13	148.356
FSL B10-0207	Listeria innocua	3039481	565018	16	150.163
FSL B10-0210	Listeria innocua	3039062	564993	15	149.366
FSL B10-0211	Listeria innocua	2889061	505479	14	178.097
FSL B10-0224	Listeria innocua	2918424	539095	10	163.632
FSL B10-0230	Listeria innocua	2805212	1420157	11	146.868
FSL B10-0231	Listeria innocua	2804432	1419013	14	176.264
FSL B10-0232	Listeria innocua	2826326	551095	9	154.632
FSL B10-0233	Listeria monocytogenes	2901515	517160	11	159.271
FSL B10-0243	Listeria innocua	2803039	1420428	11	163.081
FSL B10-0249	Listeria innocua	2817173	1475766	9	138.716
FSL B10-0253	Listeria innocua	2804332	1419013	14	184.293
FSL B10-0254	Listeria innocua	2813010	1463761	10	170.137
FSL B10-0256	Listeria innocua	2826278	551095	8	155.652
FSL B10-0260	Listeria newyorkensis	3449186	161672	46	121.879
FSL B10-0262	Listeria newyorkensis	3388940	199431	35	134.807
FSL B10-0264	Listeria newyorkensis	3448911	199431	45	91.167
FSL B10-0268	Listeria seeligeri	2918209	147663	39	184.688
FSL B10-0269	Listeria seeligeri	2866260	137342	37	219.355
FSL B10-0275	Listeria innocua	2966324	312944	27	146.806
FSL B10-0278	Listeria monocytogenes	3023729	449548	18	161.134
FSL B10-0295	Listeria innocua	3029313	301909	35	157.821
FSL B10-0308	Listeria innocua	3029409	313093	28	146.911
FSL B10-0311	Listeria innocua	3029710	319635	28	143.085
FSL B10-0316	Listeria innocua	3029557	302050	30	129.87
FSL B10-0321	Listeria innocua	3030336	302067	34	234.107
FSL B10-0323	Listeria newyorkensis	3452498	161672	56	87.6512
FSL B10-0327	Listeria newyorkensis	3452125	153799	53	99.5858
FSL B10-0329	Listeria newyorkensis	3450635	199431	43	101.716
FSL B10-0336	Listeria newyorkensis	3452738	153799	58	110.03
FSL B10-0343	Listeria newyorkensis	3451434	129945	67	129.151
FSL B10-0344	Listeria newyorkensis	3452973	153799	57	142.641
FSL B10-0348	Listeria newyorkensis	3449361	181757	45	138.83
FSL B10-0349	Listeria newyorkensis	3453078	131045	56	113.907
FSL B10-0378	Listeria innocua	3029370	319899	28	162
FSL B10-0379	Listeria innocua	3030098	302616	30	144.319
FSL B10-0384	Listeria innocua	3030247	331100	29	175.9
FSL B10-0388	Listeria innocua	2940979	565996	16	163.791
FSL B10-0393	Listeria innocua	3030350	331304	36	166.206
FSL B10-0396	Listeria monocytogenes	2886321	1494153	15	153.903
FSL B10-0402	Listeria innocua	2917794	521877	11	161.694
FSL B10-0404	Listeria innocua	2803957	1419013	13	142.524
FSL B10-0408	Listeria innocua	2918420	539023	10	182.732
FSL B10-0414	Listeria innocua	2805926	1420437	13	162.322
FSL B10-0415	Listeria innocua	2917808	521873	11	136.237
FSL B10-0421	Listeria innocua	2917378	468586	12	158.691
FSL B10-0429	Listeria innocua	2803784	1419013	12	154.41
FSL B10-0432	Listeria innocua	2917959	374760	13	155.786
FSL B10-0435	Listeria innocua	2805177	131544	43	163.634
FSL B10-0437	Listeria innocua	2917995	538603	11	134.394
FSL B10-0442	Listeria innocua	2918484	539107	12	182.048
FSL B10-0448	Listeria innocua	2918196	522005	11	153.856
FSL B10-0452	Listeria innocua	2918236	538921	10	147.202
FSL B10-0453	Listeria innocua	2804319	1419013	13	173.833
FSL B10-0457	Listeria innocua	2918276	539029	10	150.957
FSL B10-0463	Listeria innocua	2889195	505634	14	151.719
FSL B10-0466	Listeria innocua	2882148	224610	36	154.059
FSL B10-0472	Listeria innocua	3039259	582248	16	158.322
FSL B10-0476	Listeria innocua	3040773	566141	16	159.933
FSL B10-0479	Listeria innocua	2888877	505634	13	168.219
FSL B10-0482	Listeria innocua	3038520	88899	77	158.82
FSL B10-0488	Listeria innocua	3039210	336817	23	231.835
FSL B10-0493	Listeria innocua	2888528	178176	30	227.732
FSL B10-0496	Listeria monocytogenes	3023785	290730	22	220.143
FSL B10-0499	Listeria monocytogenes	3022847	212054	27	215.664
FSL B10-0516	Listeria monocytogenes	3138899	212708	35	125.001
FSL B10-0518	Listeria innocua	2953889	253396	26	164.403
FSL B10-0520	Listeria innocua	3029562	178042	45	92.2041
FSL B10-0528	Listeria innocua	2953210	502324	18	135.465
FSL B10-0530	Listeria monocytogenes	3140315	428118	29	167.57
FSL B10-0532	Listeria innocua	3030806	331304	32	241.567
FSL B10-0576	Listeria innocua	3035519	575166	19	188.635
FSL B10-0582	Listeria innocua	3035445	575291	19	172.29
FSL B10-0585	Listeria innocua	3035139	575289	18	174.757
FSL B10-0588	Listeria innocua	3035515	575285	19	171.895
FSL B10-0592	Listeria innocua	3035444	575285	18	155.75
FSL B10-0595	Listeria innocua	3035113	575292	19	142.876
FSL B10-0601	Listeria innocua	2954483	1507298	11	198.653
FSL B10-0605	Listeria innocua	3035448	575289	18	203.273
FSL B10-0610	Listeria innocua	3035210	575289	18	164.342
FSL B10-0617	Listeria innocua	3035431	575289	19	185.574
FSL B10-0623	Listeria innocua	3035040	575291	19	164.179
FSL B10-0628	Listeria innocua	3035406	575289	18	128.189
FSL B10-0633	Listeria innocua	3040060	575287	20	166.151
FSL B10-0638	Listeria innocua	3035203	575285	19	144.348
FSL B10-0652	Listeria innocua	3035189	575289	19	145.117
FSL B10-0654	Listeria innocua	3034944	575289	18	132.442
FSL B10-0662	Listeria innocua	3050240	575289	26	194.027
FSL B10-0671	Listeria innocua	3035188	575289	19	164.714
FSL B10-0749	Listeria monocytogenes	2883521	361644	15	180.507
FSL B10-0753	Listeria monocytogenes	2882864	301476	18	130.049
FSL B10-0760	Listeria monocytogenes	2883878	301475	20	113.282
FSL B10-0767	Listeria monocytogenes	2883304	153056	37	102.623
FSL B10-0773	Listeria monocytogenes	2883943	199789	25	114.527
FSL B10-0775	Listeria monocytogenes	2883376	199585	25	122.224
FSL L8-0832	Listeria monocytogenes	2925186	241507	23	167.074
FSL L8-0842	Listeria monocytogenes	2925531	285983	17	263.9
FSL L8-0843	Listeria innocua	2918328	522462	10	137.105
FSL L8-0847	Listeria innocua	2948657	539666	17	157.857
FSL L8-0851	Listeria innocua	2918275	522402	11	178.118
FSL L8-0856	Listeria innocua	2918511	522624	11	152.353
FSL L8-0858	Listeria innocua	2806112	1420438	14	199.742
FSL L8-0861	Listeria innocua	2813295	1462359	10	137.448
FSL L8-0863	Listeria monocytogenes	2845880	543152	12	136.617
FSL L8-0865	Listeria innocua	2805199	1420439	11	157.823
FSL L8-0870	Listeria innocua	2836073	1420439	20	122.279
FSL L8-0874	Listeria innocua	2805510	1419028	15	147.525
FSL L8-0875	Listeria innocua	2918436	522522	11	170.872
FSL L8-0879	Listeria innocua	2917852	522391	11	369.018
FSL L8-0883	Listeria monocytogenes	2901242	517186	11	108.371
FSL L8-0887	Listeria innocua	2918103	539096	10	97.7019
FSL L8-0891	Listeria innocua	2805373	1420435	10	98.4311
FSL L8-0892	Listeria innocua	2852299	1463763	23	108.729
FSL L8-0895	Listeria monocytogenes	2888551	1497667	13	117.352
FSL L8-0896	Listeria innocua	2918485	539101	10	113.489
FSL L8-0897	Listeria innocua	2805603	1420435	14	107.159
FSL L8-0901	Listeria innocua	2918210	539102	11	135.983
FSL L8-0909	Listeria innocua	2889834	505548	14	191.605
FSL L8-0914	Listeria innocua	2889779	357917	14	160.191
FSL L8-0918	Listeria innocua	2889443	505634	14	160.94
FSL L8-0919	Listeria innocua	2889290	505638	14	157.642
FSL L8-0923	Listeria innocua	2889236	505634	14	148.914
FSL L8-0928	Listeria innocua	2889349	505634	14	182.755
FSL L8-0933	Listeria innocua	2889523	505634	13	156.26
FSL L8-0936	Listeria innocua	2889047	505634	14	147.443
FSL L8-0939	Listeria innocua	2889288	505634	14	179.074
FSL L8-0946	Listeria innocua	2889330	505634	14	162.537
FSL L8-0950	Listeria innocua	2889402	505634	13	159.808
FSL L8-0951	Listeria innocua	2889474	519333	13	162.432
FSL L8-0955	Listeria innocua	2889997	537469	12	167.165
FSL L8-0961	Listeria innocua	2891924	505634	15	148.984
FSL L8-0966	Listeria innocua	2889151	505634	14	146.716
FSL L8-0968	Listeria innocua	2888788	505634	14	168.305
FSL L8-0971	Listeria innocua	2890473	519564	13	154.202
FSL L8-0976	Listeria innocua	2876781	537259	11	164.502
FSL L8-0981	Listeria innocua	2889227	505638	14	164.754
FSL L8-0986	Listeria innocua	2888677	505634	13	138.691
FSL L8-0987	Listeria innocua	2888735	505634	13	159.516
FSL L8-0991	Listeria innocua	2889276	505634	13	141.551
FSL L8-0996	Listeria innocua	2889397	505633	14	167.325
FSL L8-0999	Listeria innocua	2889122	505634	14	150.203
FSL L8-1003	Listeria innocua	2889065	505634	14	165.524
FSL L8-1007	Listeria innocua	2889385	505548	14	154.16
FSL L8-1011	Listeria innocua	2888836	505548	14	133.433
FSL L8-1015	Listeria innocua	2888939	505634	14	175.532
FSL L8-1016	Listeria innocua	2889164	505479	13	159.336
FSL L8-1018	Listeria innocua	2889485	505634	14	144.348
FSL L8-1024	Listeria innocua	2888998	505634	14	171.953
FSL L8-1028	Listeria innocua	2888741	505482	14	158.78
FSL L8-1031	Listeria innocua	3030113	301995	30	127.127
FSL L8-1061	Listeria newyorkensis	3490997	153799	54	91.0339
FSL L8-1064	Listeria newyorkensis	3494444	153799	53	122.665
FSL L8-1070	Listeria newyorkensis	3451878	153799	54	98.7561
FSL L8-1072	Listeria newyorkensis	3496482	131045	59	96.9885
FSL L8-1076	Listeria innocua	2972453	189031	41	147.903
FSL L8-1078	Listeria monocytogenes	3110804	124690	53	118.993
FSL L8-1080	Listeria innocua	2970360	177935	47	131.317
FSL L8-1081	Listeria monocytogenes	3054076	103385	58	123.956
FSL L8-1082	Listeria innocua	2936463	227730	39	125.028
FSL L8-1086	Listeria monocytogenes	3071051	152145	37	128.685
FSL L8-1090	Listeria monocytogenes	3025082	192701	35	115.359
FSL L8-1094	Listeria monocytogenes	3020522	200068	30	110.375
FSL L8-1100	Listeria monocytogenes	3072205	509032	18	161.569
FSL L8-1103	Listeria monocytogenes	3021008	178566	39	142.915
FSL L8-1122	Listeria seeligeri	3005293	168590	53	137.641
FSL L8-1128	Listeria seeligeri	3000365	134338	56	123.743
FSL L8-1133	Listeria monocytogenes	3071876	167784	50	133.242
FSL L8-1135	Listeria monocytogenes	3073151	163249	42	145.08
FSL L8-1141	Listeria innocua	3030150	313088	28	182.537
FSL L8-1159	Listeria innocua	2888635	505634	13	138.984
FSL L8-1163	Listeria innocua	2889540	505634	13	175.658
FSL L8-1169	Listeria innocua	2889036	505634	14	147.968
FSL R12-1088	Listeria monocytogenes	3070712	509127	13	175.017
FSL R12-1091	Listeria monocytogenes	3020233	340991	19	152.246
FSL R12-1092	Listeria monocytogenes	3071268	509127	14	153.932
FSL R12-1093	Listeria seeligeri	3003437	393312	26	167.956
FSL R12-1096	Listeria monocytogenes	3071994	541512	14	148.481
FSL R12-1097	Listeria monocytogenes	3020121	340991	18	126.47
FSL R12-1099	Listeria monocytogenes	3271306	541755	85	115.685
FSL R12-1100	Listeria seeligeri	3016003	313140	25	145.073
FSL R12-1103	Listeria monocytogenes	3071718	604872	11	146.097
FSL R12-1107	Listeria monocytogenes	3071833	558008	12	137.559
FSL R12-1114	Listeria monocytogenes	3072433	604998	11	165.836
FSL R12-1118	Listeria monocytogenes	3074974	435897	22	144.423
FSL R12-1119	Listeria monocytogenes	3070876	604998	12	150.813
FSL R12-1124	Listeria monocytogenes	3094795	509032	23	128.079
FSL R12-1125	Listeria innocua	2895134	237523	30	144.744
FSL R12-1129	Listeria monocytogenes	3022683	509127	14	153.02
FSL R12-1131	Listeria monocytogenes	3020900	340991	21	249.101
FSL R12-1132	Listeria monocytogenes	3071518	541836	13	140.342
FSL R12-1135	Listeria monocytogenes	3020251	340991	19	143.155
FSL R12-1136	Listeria seeligeri	3001953	393312	25	122.756
FSL R12-1139	Listeria monocytogenes	3086497	541965	28	129.882
FSL R12-1140	Listeria seeligeri	3002491	393312	25	147.543
FSL R12-1144	Listeria monocytogenes	3071234	604998	13	130.087
FSL R12-1145	Listeria seeligeri	3014905	406939	23	132.784
FSL R12-1151	Listeria innocua	2917748	567127	13	168.339
FSL R12-1152	Listeria monocytogenes	3020337	341771	21	166.122
FSL R12-1156	Listeria monocytogenes	3102163	541836	20	147.036
FSL R12-1157	Listeria monocytogenes	3073260	558122	11	157.256
FSL R12-1158	Listeria monocytogenes	3019043	352958	19	445.032
FSL R12-1159	Listeria seeligeri	3006874	389724	25	151.902
FSL R12-1165	Listeria monocytogenes	3032172	542040	13	150.168
FSL R12-1169	Listeria monocytogenes	3070792	435897	15	152.092
FSL R12-1173	Listeria monocytogenes	3072470	604998	12	145.176
FSL R12-1176	Listeria monocytogenes	3020708	341771	21	127.289
FSL R12-1177	Listeria monocytogenes	3099698	509127	21	144.671
FSL R12-1190	Listeria monocytogenes	3071849	541836	13	154.982
FSL R12-1192	Listeria monocytogenes	3073259	558126	12	138.636
FSL R12-1208	Listeria monocytogenes	3020675	341771	17	133.275
FSL R12-1216	Listeria innocua	3044373	527100	20	163.486
FSL R12-1220	Listeria monocytogenes	3071602	541836	14	146.324
FSL R12-1222	Listeria monocytogenes	3070565	509127	13	154.14
FSL R12-1227	Listeria monocytogenes	3093609	509127	20	129.336
FSL R12-1231	Listeria monocytogenes	3073262	1560214	10	138.861
FSL R12-1276	Listeria monocytogenes	3071337	541749	13	153.234
FSL R12-1278	Listeria monocytogenes	3020885	341771	18	158.013
FSL R12-1280	Listeria monocytogenes	3021134	340955	20	140.94
FSL R12-1281	Listeria monocytogenes	3072038	541836	12	170.898
FSL R12-1284	Listeria monocytogenes	3019758	340991	19	148.283
FSL R12-1285	Listeria monocytogenes	3071961	541938	12	174.01
FSL R12-1288	Listeria monocytogenes	3072766	558056	13	154.679
FSL R12-1455	Listeria monocytogenes	3099444	604998	22	184.056
FSL R12-1457	Listeria monocytogenes	3021031	341771	18	197.982
FSL R12-1459	Listeria monocytogenes	2902950	1453184	13	195.757
FSL R12-1460	Listeria seeligeri	3007173	389724	26	181.609
FSL R12-1463	Listeria monocytogenes	3071852	558008	13	153.464
FSL R12-1464	Listeria monocytogenes	3020759	340991	19	178.538
FSL R12-1465	Listeria seeligeri	3016632	313140	28	173.796
FSL R12-1467	Listeria monocytogenes	3072413	541836	13	155.31
FSL R12-1471	Listeria monocytogenes	3101983	435897	20	144.859
FSL R12-1473	Listeria seeligeri	2997866	525279	18	186.326
FSL R12-1474	Listeria monocytogenes	3021347	340991	20	176.198
FSL R12-1476	Listeria monocytogenes	3020246	476732	18	204.632
FSL R12-1477	Listeria seeligeri	3015740	313140	29	159.559
FSL R12-1517	Listeria monocytogenes	3070711	435897	15	151.776
FSL R12-1524	Listeria monocytogenes	3051178	476735	25	174.338
FSL R12-1525	Listeria monocytogenes	3020688	340991	19	179.354
FSL R12-1529	Listeria monocytogenes	3111821	509127	14	166.046
FSL R12-1536	Listeria monocytogenes	3071424	435897	15	141.458
FSL R12-1538	Listeria monocytogenes	3074842	1560418	11	78.8823
FSL R12-1541	Listeria monocytogenes	3070995	509127	13	142.629
